# Mediterranean Diet Protects Against a Neuroinflammatory Cortical Transcriptome: Associations with Brain Volumetrics, Peripheral Inflammation, Social Isolation and Anxiety

**DOI:** 10.1101/2023.11.01.565068

**Authors:** Jacob D. Negrey, Brett M. Frye, Corbin S.C. Johnson, Jeongchul Kim, Richard A. Barcus, Samuel N. Lockhart, Christopher T. Whitlow, Courtney Sutphen, Kenneth L. Chiou, Noah Snyder-Mackler, Thomas J. Montine, Suzanne Craft, Carol A. Shively, Thomas C. Register

## Abstract

**INTRODUCTION:** Mediterranean diets may be neuroprotective and prevent cognitive decline relative to Western diets, however the underlying biology is poorly understood.

**METHODS:** We assessed the effects of Western vs. Mediterranean-like diets on RNAseq generated transcriptional profiles in temporal cortex and their relationships with changes in MRI neuroimaging phenotypes, circulating monocyte gene expression, and observations of social isolation and anxiety in 38 socially-housed, middle-aged female cynomolgus macaques.

**RESULTS:** Diet resulted in differential expression of seven transcripts (FDR<0.05). Cyclin dependent kinase 14 (*CDK14*), a proinflammatory regulator, was lower in the Mediterranean group. The remaining six transcripts [i.e., “lunatic fringe” (*LFNG*), mannose receptor C type 2 (*MRC2*), solute carrier family 3 member 2 (*SLCA32*), butyrophilin subfamily 2 member A1 (*BTN2A1*), katanin regulatory subunit B1 (*KATNB1*), and transmembrane protein 268 (*TMEM268*)] were higher in cortex of the Mediterranean group and generally associated with anti-inflammatory/neuroprotective pathways. *KATNB1* encodes a subcomponent of katanin, important in maintaining microtubule homeostasis. *BTN2A1* is involved in immunomodulation of γδ T-cells which have anti-neuroinflammatory and neuroprotective effects. *CDK14*, *LFNG*, *MRC2,* and *SLCA32* are associated with inflammatory pathways. The latter four differentially expressed cortex transcripts were associated with monocyte transcript levels, changes in AD-relevant brain volumes determined by MRI over the course of the study, and social isolation and anxiety. *CDK14* was positively correlated with monocyte inflammatory transcripts, changes in total brain, gray matter, cortical gray matter volumes, and time alone and anxious behavior, and negatively correlated with changes in total white matter and cerebrospinal fluid (CSF) volumes. In contrast, *LFNG*, *MRC2*, and *SLCA32* were negatively correlated with monocyte inflammatory transcripts and changes in total gray matter volume, and positively correlated with CSF volume changes, and SLCA32 was negatively correlated with time alone.

**DISCUSSION:** Collectively, our results suggest that relative to Western diets, Mediterranean diets confer protection against peripheral and central inflammation which is reflected in preserved brain structure and behavior.
