## Supplemental tables for "Mediterranean Diet Protects Against a Neuroinflammatory Cortical Transcriptome: Associations with Brain Volumetrics, Peripheral Inflammation, Social Isolation and Anxiety"

### Sheet: Supp. Table 1
Supplementary Table 1. Macronutrients in the experimental diets (Western, Mediterranean, and monkey chow) and corresponding human diets. Table was adapted from Shively et al. 2019a.
Diet Component	Experimental Diets			Human Diets
	Western	Mediterranean	Chowb	Western	Mediterranean
	% Calories
Protein	15.6	16.4	18	15c	17
Carbohydrates	53.7	51.9	69	51c	51
Total Fat	30.6	31.7	13	33c	32
	% Total Fats
Saturated	36c	21d	26	33c	21d
Monounsaturated	36c	57d	28	26c	56d
Polyunsaturated	26c	20d	32	34c	15d
n-6:n-3 fatty acids	14.8:1e	2.9:1f	12:01:00	15:1e	2:1-3:1f
Cholesterol mg/kcalg	0.16c	0.15d	trace	0.13c	0.16c
Fiber g/kcal	0.02c	0.04h	0.01	0.01c	0.03h
Sodium mg/kcal	1.7c,i	1.1d,h	0.25	1.7c,i	1.3d,h
aShively CA, Appt SE, Vitolins MZ, Uberseder B, Michalson KT, Silverstein-Metzler MG, et al. Mediterranean versus Western diet effects on caloric intake, obesity, metabolism, and hepatosteatosis in nonhuman primates. Obesity. 2019;27:777-84.
bLabDiet Monkey Diet 5037/8 (type of fat known is 86% of total fat. Omega-6 from corn and pork fat)
cUS Department of Agriculture ARS. Energy Intakes: Percentages of energy from protein, carbohydrate, fat, and alcohol, by gender and age, what we eat in America NHANES 2011‐2012.
dBédard A, Riverin M, Dodin S, Corneau L, Lemieux S. Sex differences in the impact of the Mediterranean diet on cardiovascular risk profile. Br J Nutr. 2012;108:1428‐1434.
eSimopoulos AP. Evolutionary aspects of diet, the omega‐6/omega‐3 ratio and genetic variation: nutritional implications for chronic diseases. Biomed Pharmocother. 2006;60:502‐507.
fCordain L, Eaton SB, Sebastian A, et al. Origins and evolution of the Western diet: health implications for the 21st century. Am J Clin Nutr. 2005;81:341‐354.
gAbout 256 mg/day or 1.3 eggs/day
hKafatos A, Verhagen H, Moschandreas J, Apostolaki I, Westerop JJMV. Mediterranean diet of Crete: foods and nutrient content. J Am Diet Assoc. 2000;100:1487-93.
iPowles J, Fahimi S, Micha R, et al. Global, regional and national sodium intakes in 1990 and 2010: a systematic analysis of 24 h urinary sodium excretion and dietary surveys worldwide. BMJ Open. 2013;3:e003733.

### Sheet: Supp. Table 2
Supplementary Table 2. Estimated cell type proportions per sample. Proportions were generated with the R package BRETIGEA using 50 marker genes per cell type.
ID	Diet	Astrocytes	Endothelial Cells	Microglia	Neurons	Oligodendrocytes	Oligodendrocyte Precursor Cells
8358	1	-0.0838191	0.0760324	-0.181686	-0.00763963	0.066684	0.0847671
8359	2	0.147522	0.187828	0.0123447	0.0661763	-0.0840825	-0.0695591
8360	1	0.0737724	-0.0794566	0.0652366	0.0804282	-0.0958734	-0.118447
8361	1	0.188096	0.0957714	0.200116	0.0277855	0.123073	0.0599951
8362	1	-0.113106	-0.0844355	0.0107024	0.0191117	-0.00823161	0.0454636
8363	1	-0.0501072	0.00773764	-0.105684	-0.0440362	-0.151429	-0.0349153
8364	2	0.6238	0.595268	0.453382	0.526719	0.00369234	-0.0390928
8365	2	0.133363	0.147236	0.224826	-0.0542014	0.217539	0.221923
8366	1	0.0435192	0.0430452	0.16472	0.131964	0.0675138	0.023933
8367	1	0.0547962	0.196602	0.00415072	0.140146	0.219448	0.0180411
8368	1	-0.162974	-0.229976	-0.160165	0.0119212	0.106184	-0.0394187
8370	1	0.165336	0.15704	0.191142	0.132798	0.144206	0.139226
8371	1	-0.0657892	-0.113743	0.0319841	0.073252	-0.133223	-0.14308
8372	2	0.0145346	0.0649008	0.0470472	-0.093353	-0.144514	-0.122282
8373	1	0.149628	0.168904	0.199115	0.142769	0.0868799	0.21069
8374	1	-0.206636	-0.214034	-0.132968	-0.0902195	-0.169096	-0.147343
8375	2	0.0635725	0.0857114	0.289334	0.197239	0.0956719	-0.158242
8376	1	-0.0624233	-0.082801	-0.0955472	-0.175145	0.568378	0.671228
8377	2	0.193482	0.0661546	0.215202	0.338966	0.0838768	0.00476757
8379	1	-0.212669	-0.267264	-0.191217	-0.311874	-0.224609	-0.110713
8380	1	-0.0534473	-0.00990349	-0.153396	-0.0476191	-0.0108665	0.0514044
8382	1	-0.256799	-0.238494	-0.131902	-0.203553	-0.0318804	-0.0965703
8383	2	-0.15927	-0.156996	-0.20808	-0.222231	-0.198628	-0.166389
8384	1	-0.0930919	-0.117465	-0.192448	-0.0797674	-0.132051	-0.152256
8385	2	-0.127091	-0.116444	0.00791608	-0.00332142	0.322121	0.270594
8386	1	-0.188688	-0.13934	-0.176628	-0.0928692	0.0119533	-0.072521
8387	2	-0.0833761	-0.0569216	-0.093563	-0.208159	0.0107461	-0.0480117
8388	2	-0.000746217	-0.0625562	-0.0234224	-0.00702208	-0.0775754	-0.0726897
8389	2	0.0900483	0.11413	0.151274	-0.00251834	-0.155489	-0.146706
8390	2	-0.0756055	-0.0560675	-0.0927587	-0.0630875	0.0638806	0.206206
8391	2	-0.0142823	0.00990003	0.0141788	-0.118862	-0.160718	-0.0503288
8392	1	0.194721	0.105323	0.0286132	0.0725697	-0.0892642	0.0654662
8395	1	0.137855	0.153578	0.196181	0.131077	-0.178292	-0.165382
8396	2	-0.0104635	-0.0186379	-0.0769637	-0.103568	-0.00766748	0.0675734
8397	1	-0.120878	-0.187537	-0.160652	-0.0475893	-0.108009	-0.101815
8398	2	0.103156	0.139484	0.0239493	0.226254	0.180433	0.0395563
8399	2	-0.159589	-0.127008	-0.205687	-0.247396	-0.195267	-0.192184
8401	2	-0.0763522	-0.0555678	-0.148648	-0.0951454	-0.0155154	0.0671122

### Sheet: Supp. Table 3
Supplementary Table 3. Results of Wilcoxon rank sum tests assessing brain cell type proportions between diet groups. "W" is the Wilcoxon test statistic. "Difference in location" refers to the estimated median difference between samples from each group.
Cell Type	W	p	95% CI	Difference in location (sample estimate)
Astrocytes	142	0.2943	[-0.153, 0.046]	-0.0515069
Endothelial Cells	136	0.2204	[-0.170, 0.039]	-0.0608187
Microglia	140	0.2681	[-0.169, 0.046]	-0.0560039
Neurons	203	0.4856	[-0.090, 0.134]	0.0238009
Oligodendrocytes	179	1	[-0.103, 0.095]	0.00120719
Oligodendrocyte Precursor Cells	187	0.8165	[-0.079, 0.094]	0.00859302

### Sheet: Supp. Table 4
Supplementary Table 4. Results of Wilcoxon rank sum tests assesing diet-based differences in gene expression levels adjusted for inter-sample variation in cell type distribution. "W" is the Wilcoxon test statistic. "Difference in location" refers to the estimated median difference between samples from each group.
Gene	W	p	95% CI	Difference in location
BTN2A1	72	0.00132	[-75.9, -22.1]	-47.9276
CDK14	274	0.004364	[51.9, 322.8]	184.75
KATNB1	112	0.0519	[-94.5, 0.294]	-46.3542
LFNG	106	0.0334	[-40.1, -4.44]	-23.1664
MRC2	94	0.01242	[-53.7, -7.77]	-30.3958
SLC3A2	93	0.01135	[-139.5, -18.8]	-82.189
TMEM268	104	0.02861	[-102.1, -4.98]	-56.5296

### Sheet: Supp. Table 5
Supplementary Table 5. Genes that were differentially expressed by diet at an FDR threshold of 0.2. "Beta" and "SE" refer to the beta coefficient and standard error, respectively. Bold = FDR<0.05.
Gene ID	Gene Name	beta	beta	SE	p	FDR
ENSMFAG00000039730	LFNG	-0.252962		0.0531399	1.93299e-06	0.020652
ENSMFAG00000032262	SLC3A2	-0.119483		0.0273059	1.21038e-05	0.0323293
ENSMFAG00000039508	MRC2	-0.323772		0.0731448	9.57985e-06	0.0323293
ENSMFAG00000041867	TMEM268	-0.156725		0.0349934	7.51004e-06	0.0323293
ENSMFAG00000001563	BTN2A1	-0.1721		0.0407869	2.44864e-05	0.0435296
ENSMFAG00000043372	KATNB1	-0.118377		0.0281895	2.67712e-05	0.0435296
ENSMFAG00000044994	CDK14	0.0866404		0.0207027	2.85199e-05	0.0435296
ENSMFAG00000043454	RFXAP	-0.112623		0.0274129	3.9841e-05	0.0532076
ENSMFAG00000002976	CCDC12	-0.0830456		0.0207328	6.18823e-05	0.0587442
ENSMFAG00000034339	TMCO6	-0.20983		0.0521433	5.7192e-05	0.0587442
ENSMFAG00000046015	ZSCAN25	-0.136115		0.0339881	6.20746e-05	0.0587442
ENSMFAG00000046117	EFCC1	-0.304723		0.0763653	6.598e-05	0.0587442
ENSMFAG00000044496	LITAF	-0.146295		0.0370181	7.75047e-05	0.0600255
ENSMFAG00000065685	SNAI2	-0.311034		0.0787735	7.86557e-05	0.0600255
ENSMFAG00000038986	SCML1	-0.204935		0.0522781	8.85121e-05	0.0630442
ENSMFAG00000030770	EHMT1	-0.112115		0.0287219	9.482e-05	0.0633161
ENSMFAG00000037744	EVC2	-0.458225		0.119564	0.000126862	0.0761652
ENSMFAG00000043504	FAP	0.202705		0.0529303	0.00012832	0.0761652
ENSMFAG00000002522	ZNF133	-0.143277		0.0377279	0.000146083	0.0787289
ENSMFAG00000045940	GSN	-0.217302		0.0572533	0.000147377	0.0787289
ENSMFAG00000035347	ABCG1	-0.143234		0.0382478	0.00018048	0.0918216
ENSMFAG00000041753	STKLD1	-0.155444		0.041674	0.000191479	0.0929894
ENSMFAG00000038337	TPRA1	-0.139471		0.0377841	0.000223158	0.0974973
ENSMFAG00000042425	REXO4	-0.189426		0.0513959	0.000228139	0.0974973
ENSMFAG00000050835	MGAT1	-0.123859		0.0334418	0.000212462	0.0974973
ENSMFAG00000001270	WARS2	-0.143431		0.0390419	0.000238994	0.098208
ENSMFAG00000002250	TIAM1	-0.136561		0.0376408	0.000285623	0.1005
ENSMFAG00000003027	ENKUR	0.183631		0.051097	0.000325918	0.1005
ENSMFAG00000003978	GLIPR1	0.173558		0.0477993	0.000282344	0.1005
ENSMFAG00000031604	CERKL	-0.23242		0.0645118	0.000314871	0.1005
ENSMFAG00000032387	GGA2	-0.109079		0.0299645	0.000272368	0.1005
ENSMFAG00000033452	RFX5	-0.107753		0.0299689	0.000323781	0.1005
ENSMFAG00000036079	PIK3IP1	-0.146406		0.0407686	0.000329231	0.1005
ENSMFAG00000038289	MMP14	-0.357328		0.0993618	0.000322862	0.1005
ENSMFAG00000043761	TPRKB	0.193066		0.0533626	0.000296891	0.1005
ENSMFAG00000016219	HSD3B7	-0.205967		0.0579115	0.000375711	0.108489
ENSMFAG00000058483	ARRDC1	-0.155709		0.0437322	0.000370127	0.108489
ENSMFAG00000030346	TTLL11	-0.11835		0.0333655	0.000389513	0.109515
ENSMFAG00000038325	PTBP1	-0.138494		0.0392048	0.000411529	0.110349
ENSMFAG00000038668	SYNE2	-0.160528		0.0454556	0.000413139	0.110349
ENSMFAG00000034255	CBX7	-0.116464		0.0331411	0.000441121	0.112213
ENSMFAG00000037574	TAF8	-0.136522		0.0388367	0.000439292	0.112213
ENSMFAG00000000658	HEPACAM	-0.114853		0.0333719	0.000578284	0.115515
ENSMFAG00000003215	KCNH4	-0.278106		0.0801553	0.000521245	0.115515
ENSMFAG00000021184	HNRNPF	-0.100861		0.0294129	0.000605468	0.115515
ENSMFAG00000032427	DNAJB5	0.155279		0.0445216	0.00048717	0.115515
ENSMFAG00000032505	C2CD2	-0.222501		0.0648189	0.000597699	0.115515
ENSMFAG00000037995	CORO1B	-0.155227		0.0445227	0.000489456	0.115515
ENSMFAG00000038061	RAF1	-0.0678419		0.0194268	0.000479077	0.115515
ENSMFAG00000041803	NAAA	-0.238098		0.0693374	0.000594943	0.115515
ENSMFAG00000042205	JPH3	-0.13962		0.0404261	0.000552958	0.115515
ENSMFAG00000043059	ERCC4	-0.110626		0.0320689	0.000561327	0.115515
ENSMFAG00000043199	CFAP92	-0.247667		0.0713671	0.000519822	0.115515
ENSMFAG00000043212	HTR4	0.164192		0.0478334	0.000597873	0.115515
ENSMFAG00000043867	SLC9A3R1	-0.14194		0.0408775	0.000515966	0.115515
ENSMFAG00000060056	FBXO31	-0.0990139		0.0286905	0.000558288	0.115515
ENSMFAG00000003290	RAB33B	0.0959604		0.0280959	0.000636733	0.119348
ENSMFAG00000041703	RPS6KA5	-0.0996901		0.0292485	0.000653491	0.120378
ENSMFAG00000000337	NIM1K	-0.0886072		0.0261787	0.00071253	0.123433
ENSMFAG00000003239	SUN1	-0.112285		0.0331369	0.000702724	0.123433
ENSMFAG00000023588	ARHGEF40	-0.168149		0.0497003	0.00071629	0.123433
ENSMFAG00000032739	OAF	-0.223222		0.0657391	0.000684846	0.123433
ENSMFAG00000002842	STEAP3	-0.238118		0.0707276	0.000760763	0.124357
ENSMFAG00000035971	GALNT10	-0.139893		0.041573	0.000765419	0.124357
ENSMFAG00000037036	TRIM4	-0.109603		0.0324952	0.000743802	0.124357
ENSMFAG00000041970	PLIN2	-0.177412		0.0527385	0.000768214	0.124357
ENSMFAG00000030406	RHOB	-0.107866		0.032139	0.000790115	0.125605
ENSMFAG00000045351	ECE2	-0.161745		0.0482391	0.000799433	0.125605
ENSMFAG00000000513	JPH1	-0.143757		0.0429748	0.000822433	0.125927
ENSMFAG00000003714	ZNF782	-0.167938		0.0502171	0.000825055	0.125927
ENSMFAG00000039866	ELAVL4	0.0947947		0.0284168	0.000850355	0.12696
ENSMFAG00000043180	IGFBP4	-0.288408		0.0866008	0.000867474	0.12696
ENSMFAG00000044151	CAVIN2	-0.248669		0.0746485	0.000864735	0.12696
ENSMFAG00000002390	CMTR1	-0.101328		0.030501	0.000893376	0.127264
ENSMFAG00000003835	FBLN2	-0.340196		0.1024	0.000892988	0.127264
ENSMFAG00000037542	PRPF6	-0.112166		0.0339064	0.000939327	0.127868
ENSMFAG00000037655	FLCN	-0.0991119		0.029977	0.000945486	0.127868
ENSMFAG00000039047	RTKN2	-0.188445		0.0569274	0.000932028	0.127868
ENSMFAG00000043268	MS4A5	-0.545042		0.164735	0.000937629	0.127868
ENSMFAG00000030785	MEIOC	-0.181878		0.0551469	0.000973516	0.129628
ENSMFAG00000031250	PIDD1	-0.176652		0.0537724	0.00101917	0.129628
ENSMFAG00000031705	PDZD4	-0.12294		0.0374123	0.0010159	0.129628
ENSMFAG00000044424	ABCB6	-0.174528		0.0530985	0.00101308	0.129628
ENSMFAG00000045105	NFS1	-0.0947356		0.0287772	0.000994648	0.129628
ENSMFAG00000032987	CD80	-0.176478		0.0537817	0.00103302	0.129844
ENSMFAG00000037710	CNTFR	-0.171875		0.0525958	0.00108367	0.134628
ENSMFAG00000041987	GPT	-0.173504		0.0533221	0.00113837	0.138365
ENSMFAG00000045780	CDAN1	-0.156496		0.0480998	0.00113966	0.138365
ENSMFAG00000063010	ZNF888	-0.150374		0.04643	0.00120069	0.144136
ENSMFAG00000036204	BUD13	-0.0911874		0.0282018	0.00122332	0.145222
ENSMFAG00000002254	MKS1	-0.135317		0.0420927	0.00130568	0.147761
ENSMFAG00000036879	JARID2	-0.123534		0.0384726	0.00132291	0.147761
ENSMFAG00000039557	ILF3	-0.0854906		0.0265882	0.0013028	0.147761
ENSMFAG00000041562	ANKDD1A	-0.130072		0.0404577	0.00130439	0.147761
ENSMFAG00000043882	NEK6	-0.113693		0.0352964	0.00127708	0.147761
ENSMFAG00000045550	TRMT2B	-0.138668		0.0431998	0.00132769	0.147761
ENSMFAG00000006057	LSM14A	-0.0528296		0.016489	0.00135561	0.148271
ENSMFAG00000041891	MYT1	-0.166942		0.0521204	0.00136003	0.148271
ENSMFAG00000025713	TOB1	-0.113573		0.0356093	0.00142565	0.152317
ENSMFAG00000044084	PFN2	0.0725652		0.0227442	0.00142033	0.152317
ENSMFAG00000001517	ALKBH5	-0.130687		0.041128	0.0014851	0.152711
ENSMFAG00000001711	ANKRD39	-0.238834		0.0751686	0.00148651	0.152711
ENSMFAG00000003789	BDNF	0.278776		0.0876147	0.00146342	0.152711
ENSMFAG00000042851	MTG1	-0.103016		0.0323402	0.00144565	0.152711
ENSMFAG00000031393	MACC1	-0.20733		0.0653125	0.00150134	0.152765
ENSMFAG00000039810	ALDH1L1	-0.171192		0.0539921	0.00152082	0.153287
ENSMFAG00000001850	USP20	-0.110903		0.0350151	0.00153861	0.153631
ENSMFAG00000034679	PCF11	-0.0868851		0.0275853	0.00163441	0.154242
ENSMFAG00000035483	ZNF333	-0.139794		0.0444239	0.0016506	0.154242
ENSMFAG00000036940	DBN1	-0.0999292		0.0317304	0.00163648	0.154242
ENSMFAG00000039206	NAGLU	-0.169818		0.0537574	0.00158325	0.154242
ENSMFAG00000039919	SYNDIG1L	-0.188507		0.0597252	0.00159814	0.154242
ENSMFAG00000040838	DVL2	-0.114599		0.0363571	0.00162133	0.154242
ENSMFAG00000041196	ZNF26	-0.0970281		0.0306944	0.00157172	0.154242
ENSMFAG00000044252	PC	-0.151205		0.0481458	0.00168624	0.154242
ENSMFAG00000046218	LRRC45	-0.209049		0.0665746	0.0016891	0.154242
ENSMFAG00000064027	MAP6D1	-0.150606		0.0479257	0.00167519	0.154242
ENSMFAG00000000831	FSD1L	0.0953885		0.0304196	0.00171414	0.154557
ENSMFAG00000003612	CD151	-0.153111		0.0488852	0.00173594	0.154557
ENSMFAG00000033607	PNPLA8	0.0712698		0.0227425	0.00172578	0.154557
ENSMFAG00000056130	CCDC71	-0.136991		0.0437851	0.00175578	0.155031
ENSMFAG00000030470	MATK	-0.126587		0.0405043	0.00177647	0.155572
ENSMFAG00000004049	C1orf131	-0.113725		0.0365096	0.00183995	0.157944
ENSMFAG00000029007	EMILIN1	-0.231316		0.0743473	0.00186269	0.157944
ENSMFAG00000033156	ABTB1	-0.154291		0.0495896	0.00186225	0.157944
ENSMFAG00000037363	GEMIN4	-0.177176		0.0568913	0.00184391	0.157944
ENSMFAG00000033637	JDP2	-0.132342		0.0426217	0.0019026	0.160058
ENSMFAG00000037235	LIG4	0.0747946		0.0241112	0.00192176	0.160262
ENSMFAG00000044576	CD109	-0.201583		0.0650261	0.00193502	0.160262
ENSMFAG00000033907	SERPING1	-0.237878		0.0769796	0.00200057	0.160887
ENSMFAG00000034452	PEPD	-0.174886		0.0565287	0.00197636	0.160887
ENSMFAG00000036202	LIG3	-0.0894098		0.0289157	0.00198756	0.160887
ENSMFAG00000044565	FOXO1	-0.170552		0.0551997	0.00200335	0.160887
ENSMFAG00000052396	LRRC61	-0.112857		0.036552	0.00201787	0.160887
ENSMFAG00000003364	AP3S1	0.122237		0.0397223	0.00208896	0.16502
ENSMFAG00000053084	COLQ	-0.252781		0.0822469	0.00211603	0.16502
ENSMFAG00000065552	C1orf115	-0.132639		0.0431336	0.00210445	0.16502
ENSMFAG00000000309	HDGFL2	-0.115915		0.0378329	0.00218504	0.166355
ENSMFAG00000001530	ZNF766	-0.0718025		0.0234521	0.0022011	0.166355
ENSMFAG00000026117	NID1	-0.260536		0.0851103	0.00220481	0.166355
ENSMFAG00000034630	DNAJC11	-0.081811		0.0267355	0.00221326	0.166355
ENSMFAG00000040571	AMPD2	-0.102522		0.0335235	0.00222658	0.166355
ENSMFAG00000042133	NYNRIN	-0.243633		0.0795034	0.00218079	0.166355
ENSMFAG00000039642	FAM102B	0.128014		0.0419153	0.00225735	0.167483
ENSMFAG00000000329	SCARB1	-0.11966		0.0396201	0.00252627	0.167891
ENSMFAG00000001444	CLASP2	0.0490059		0.0161315	0.00238224	0.167891
ENSMFAG00000001633	PDGFRB	-0.232751		0.0764824	0.00234077	0.167891
ENSMFAG00000002495	C2	-0.357596		0.118147	0.00247248	0.167891
ENSMFAG00000002814	KDM4B	-0.142417		0.0471099	0.00250217	0.167891
ENSMFAG00000003665	DNASE2	-0.153776		0.0508967	0.00251657	0.167891
ENSMFAG00000003828	CD46	-0.122495		0.0405663	0.00253093	0.167891
ENSMFAG00000008658	RRBP1	-0.188292		0.0622187	0.00247572	0.167891
ENSMFAG00000029954	RELL1	-0.15243		0.0505094	0.00254571	0.167891
ENSMFAG00000030538	BRD1	-0.116753		0.0386065	0.00249312	0.167891
ENSMFAG00000032174	NTHL1	-0.131342		0.0431387	0.00232948	0.167891
ENSMFAG00000032453	RPS6KA2	-0.14345		0.0470248	0.00228446	0.167891
ENSMFAG00000034066	LBR	-0.0944715		0.0312465	0.00249928	0.167891
ENSMFAG00000035433	ZNF496	-0.141514		0.046622	0.0024025	0.167891
ENSMFAG00000036882	PPFIBP1	-0.146336		0.0480162	0.0023064	0.167891
ENSMFAG00000039797	PHIP	-0.0771327		0.0253805	0.00237317	0.167891
ENSMFAG00000039897	AKAP12	-0.146504		0.048545	0.00254531	0.167891
ENSMFAG00000044046	CREM	0.158984		0.05226	0.00234876	0.167891
ENSMFAG00000000130	DIDO1	-0.0906868		0.0301084	0.00259526	0.168047
ENSMFAG00000032674	TRIM22	-0.155858		0.0517383	0.00259165	0.168047
ENSMFAG00000042127	SLC35A5	0.0839245		0.0278336	0.00256792	0.168047
ENSMFAG00000001160	MAP3K20	-0.131094		0.0436038	0.00264282	0.170096
ENSMFAG00000034294	LGR4	-0.0900897		0.0300059	0.00267856	0.171363
ENSMFAG00000001217	EML2	-0.131276		0.0438615	0.00276272	0.172252
ENSMFAG00000002538	TMEM132E	-0.213603		0.0712879	0.00273233	0.172252
ENSMFAG00000031579	LMLN	-0.131898		0.0440485	0.00274995	0.172252
ENSMFAG00000031847	XPC	-0.107514		0.0359572	0.00278917	0.172252
ENSMFAG00000035590	YAF2	0.108864		0.0363462	0.00274254	0.172252
ENSMFAG00000039216	INTS10	-0.0887724		0.0296825	0.00278312	0.172252
ENSMFAG00000002681	ABHD12	-0.0892014		0.0299543	0.00290215	0.172794
ENSMFAG00000010948	LIG1	-0.141845		0.0476104	0.00288928	0.172794
ENSMFAG00000024753	MLC1	-0.1727		0.0580451	0.00292733	0.172794
ENSMFAG00000031816	CTDP1	-0.116248		0.0389692	0.00285363	0.172794
ENSMFAG00000037937	INPPL1	-0.136117		0.0457284	0.00291419	0.172794
ENSMFAG00000038639	ZGRF1	-0.125968		0.0422687	0.00288081	0.172794
ENSMFAG00000040026	KY	-0.250629		0.0839912	0.00284519	0.172794
ENSMFAG00000040842	GFRA4	-0.227226		0.0761475	0.0028449	0.172794
ENSMFAG00000040971	VWDE	-0.351783		0.118385	0.0029633	0.173956
ENSMFAG00000001274	PISD	-0.0859705		0.0289633	0.00299493	0.173996
ENSMFAG00000028608	SREBF1	-0.204078		0.0688114	0.00301939	0.173996
ENSMFAG00000029490	MRPS26	-0.0923059		0.0311328	0.00302773	0.173996
ENSMFAG00000039905	URB2	-0.121411		0.0409514	0.00302913	0.173996
ENSMFAG00000043290	PROS1	-0.249084		0.0841781	0.00308623	0.176328
ENSMFAG00000028905	TRIL	-0.174701		0.0591351	0.0031341	0.176373
ENSMFAG00000033735	GIGYF1	-0.175713		0.0595273	0.00315918	0.176373
ENSMFAG00000037365	PDXDC1	-0.097515		0.0330496	0.00317197	0.176373
ENSMFAG00000040266	REV3L	-0.0902784		0.0306113	0.00318607	0.176373
ENSMFAG00000044124	OLA1	0.0764306		0.0259054	0.00317384	0.176373
ENSMFAG00000044290	PRX	-0.314284		0.106346	0.00312363	0.176373
ENSMFAG00000000948	LTA4H	-0.0710101		0.0241046	0.00321998	0.176442
ENSMFAG00000002239	TGFBR3	-0.219551		0.0745509	0.00322972	0.176442
ENSMFAG00000003482	LRP4	-0.187708		0.0638188	0.00326873	0.176442
ENSMFAG00000034142	HEXA	-0.101173		0.0343991	0.00326989	0.176442
ENSMFAG00000036194	CARD6	-0.191204		0.0649472	0.00324015	0.176442
ENSMFAG00000037054	CASKIN2	-0.19165		0.0652806	0.00332698	0.17862
ENSMFAG00000003929	PIGV	-0.116933		0.0398528	0.00334488	0.178684
ENSMFAG00000031833	SLC2A1	-0.167229		0.0570682	0.00338604	0.179092
ENSMFAG00000048863	DLX6	-0.19362		0.0660718	0.00338465	0.179092
ENSMFAG00000001855	BCAM	-0.197465		0.0674903	0.00343539	0.179274
ENSMFAG00000031655	AKT1	-0.0856679		0.0292997	0.00345732	0.179274
ENSMFAG00000032608	EHD1	-0.100198		0.0342862	0.00347339	0.179274
ENSMFAG00000044885	NLRC3	-0.169003		0.0577263	0.00341526	0.179274
ENSMFAG00000063827	PTAFR	-0.23689		0.0809917	0.00344607	0.179274
ENSMFAG00000045584	MLST8	-0.0684899		0.0234655	0.0035144	0.180518
ENSMFAG00000041598	ERBB2	-0.250408		0.0858894	0.0035515	0.180687
ENSMFAG00000044529	QTRT1	-0.117819		0.0403922	0.0035356	0.180687
ENSMFAG00000031291	SDE2	-0.0870047		0.0298964	0.00361197	0.182183
ENSMFAG00000046344	EPB41	-0.115837		0.0398075	0.00361501	0.182183
ENSMFAG00000000642	PPM1F	-0.119792		0.0411937	0.00363722	0.182442
ENSMFAG00000001702	ACO1	-0.0949423		0.0331316	0.00416203	0.182992
ENSMFAG00000003349	LTBP3	-0.213478		0.0742673	0.00404719	0.182992
ENSMFAG00000030201	GPR173	-0.20517		0.0710816	0.0038967	0.182992
ENSMFAG00000030909	ILVBL	-0.127564		0.0442106	0.00390956	0.182992
ENSMFAG00000032984	PCSK1	0.193751		0.0672283	0.00395177	0.182992
ENSMFAG00000034193	SLC66A3	-0.167426		0.0583065	0.00408562	0.182992
ENSMFAG00000034369	SMARCAL1	-0.088292		0.0305034	0.00379771	0.182992
ENSMFAG00000035489	TK2	-0.109422		0.0380415	0.00402269	0.182992
ENSMFAG00000035973	GRIP2	-0.200992		0.0692491	0.00370259	0.182992
ENSMFAG00000036655	CCDC47	-0.0862823		0.0297025	0.00367392	0.182992
ENSMFAG00000036745	PIM1	-0.16251		0.055998	0.00370706	0.182992
ENSMFAG00000038309	FUBP3	-0.0912366		0.0317902	0.00410517	0.182992
ENSMFAG00000038722	PRTG	-0.175991		0.0611459	0.00399928	0.182992
ENSMFAG00000039120	CDK5RAP2	-0.161709		0.0559045	0.00382072	0.182992
ENSMFAG00000039739	IKBKB	-0.0947836		0.0327394	0.00379046	0.182992
ENSMFAG00000040019	ARHGEF10L	-0.147274		0.0513603	0.00413783	0.182992
ENSMFAG00000040581	KCTD2	-0.102392		0.0357145	0.00414429	0.182992
ENSMFAG00000041369	TAP1	-0.204008		0.071015	0.00406929	0.182992
ENSMFAG00000041829	MAU2	-0.123768		0.0428292	0.00385476	0.182992
ENSMFAG00000042016	MFSD9	-0.169386		0.0584914	0.00378059	0.182992
ENSMFAG00000042185	APOE	-0.128993		0.0448805	0.00405138	0.182992
ENSMFAG00000042297	CRB2	-0.243584		0.0844572	0.00392527	0.182992
ENSMFAG00000042358	TANC1	-0.11148		0.0385736	0.00385173	0.182992
ENSMFAG00000043428	WRN	-0.112181		0.0387279	0.00377166	0.182992
ENSMFAG00000043463	TP53TG5	-0.241395		0.0839945	0.00405386	0.182992
ENSMFAG00000043519	EXT2	-0.0674486		0.0235363	0.00416051	0.182992
ENSMFAG00000045369	ZNF212	-0.109593		0.0380221	0.00394733	0.182992
ENSMFAG00000045816	EMILIN3	-0.303587		0.105132	0.00388087	0.182992
ENSMFAG00000052501	NACC2	-0.145649		0.050659	0.00403917	0.182992
ENSMFAG00000057275	PWWP3B	0.359495		0.125329	0.00412537	0.182992
ENSMFAG00000038498	COL17A1	-0.236791		0.0827348	0.0042092	0.184308
ENSMFAG00000038671	LSR	-0.1964		0.068686	0.00424447	0.184341
ENSMFAG00000043750	CTDSP2	-0.120959		0.0422927	0.00423592	0.184341
ENSMFAG00000000151	DAB2	-0.197942		0.0702532	0.00483907	0.185389
ENSMFAG00000000414	NKTR	-0.099687		0.0352506	0.00468468	0.185389
ENSMFAG00000000729	FAT4	-0.203971		0.0721821	0.00471644	0.185389
ENSMFAG00000000745	EEF1E1	0.123624		0.0436204	0.00459562	0.185389
ENSMFAG00000001985	ZNF135	-0.136948		0.0480031	0.00433218	0.185389
ENSMFAG00000003824	TNRC6A	-0.0891226		0.031568	0.00475471	0.185389
ENSMFAG00000009688	CTPS2	-0.114345		0.0405065	0.00475929	0.185389
ENSMFAG00000014508	ZFP2	-0.144966		0.0513728	0.00477472	0.185389
ENSMFAG00000027720	PWWP2A	-0.0704822		0.0249389	0.00471035	0.185389
ENSMFAG00000034530	DHX58	-0.115549		0.0407173	0.00454214	0.185389
ENSMFAG00000036147	ELOVL4	0.0719129		0.0253694	0.00458785	0.185389
ENSMFAG00000036155	GJD2	-0.16756		0.0593436	0.00474929	0.185389
ENSMFAG00000036630	CHRDL1	-0.190002		0.0670464	0.00459848	0.185389
ENSMFAG00000036989	NRSN1	0.119341		0.0423127	0.00479554	0.185389
ENSMFAG00000036995	GLE1	-0.0926186		0.0325729	0.00446314	0.185389
ENSMFAG00000037614	EML3	-0.148372		0.0525207	0.00472768	0.185389
ENSMFAG00000038440	CABP4	-0.293957		0.103938	0.00468102	0.185389
ENSMFAG00000038482	NAA60	-0.101101		0.0355431	0.00444854	0.185389
ENSMFAG00000038632	CCDC93	-0.0936349		0.0331811	0.00477345	0.185389
ENSMFAG00000039033	GNL2	-0.0824162		0.0289848	0.00446317	0.185389
ENSMFAG00000039143	BCL2L11	-0.163823		0.0574685	0.00436289	0.185389
ENSMFAG00000039466	VWF	-0.375108		0.131346	0.00429169	0.185389
ENSMFAG00000040862	MEAK7	-0.133124		0.0470343	0.00464943	0.185389
ENSMFAG00000040925	HLA-F	-0.500973		0.177044	0.00465993	0.185389
ENSMFAG00000041257	LDB1	-0.0879804		0.0310615	0.0046191	0.185389
ENSMFAG00000042680	ZBTB46	-0.163229		0.0577016	0.00467162	0.185389
ENSMFAG00000044146	HPCAL1	-0.186221		0.0657736	0.00463669	0.185389
ENSMFAG00000044643	ZNF236	-0.0791601		0.027867	0.00450226	0.185389
ENSMFAG00000044942	PARP10	-0.232938		0.0824134	0.00470654	0.185389
ENSMFAG00000045131	PGM5	-0.153255		0.0542431	0.00472308	0.185389
ENSMFAG00000045138	STAB1	-0.224817		0.0797956	0.00484122	0.185389
ENSMFAG00000045794	BMP6	-0.201572		0.0709901	0.00451931	0.185389
ENSMFAG00000053652	ZNF425	-0.136724		0.0485015	0.00481802	0.185389
ENSMFAG00000031339	VSIR	-0.181992		0.064631	0.00486474	0.185624
ENSMFAG00000044413	PTK7	-0.185039		0.0657482	0.00488735	0.185824
ENSMFAG00000038306	EPC1	-0.0680159		0.0241795	0.00490892	0.185982
ENSMFAG00000048956	PGAM2	-0.252865		0.0899794	0.00495018	0.186882
ENSMFAG00000002145	ABCA1	-0.155284		0.055325	0.00500425	0.188258
ENSMFAG00000038831	NET1	-0.172471		0.0614871	0.00503186	0.188416
ENSMFAG00000042847	FANCG	-0.175166		0.0624902	0.00506134	0.188416
ENSMFAG00000060964	ZNF615	-0.126604		0.0451652	0.00506075	0.188416
ENSMFAG00000042279	RASSF5	0.155719		0.0555784	0.00508192	0.188525
ENSMFAG00000000876	SFXN5	-0.0991937		0.0355	0.00520297	0.192348
ENSMFAG00000001114	HTR7	0.194311		0.0696198	0.00525405	0.193049
ENSMFAG00000041200	TCF25	-0.0951157		0.0340821	0.00525808	0.193049
ENSMFAG00000061913	TIMP3	-0.183181		0.0657247	0.00531836	0.194594
ENSMFAG00000035606	FRZB	-0.213153		0.0765806	0.00537955	0.196161
ENSMFAG00000041952	CEP131	-0.155577		0.0559592	0.00543274	0.197426
ENSMFAG00000032235	PDGFC	-0.141316		0.0509023	0.00549939	0.198433
ENSMFAG00000040517	DCAF8	-0.0635571		0.0229085	0.00553052	0.198433
ENSMFAG00000041827	VPS26C	-0.132077		0.0476102	0.00553473	0.198433
ENSMFAG00000043386	SEMA3B	-0.26865		0.0968082	0.00551886	0.198433
ENSMFAG00000001200	KHNYN	-0.1432		0.0516747	0.00558544	0.198792
ENSMFAG00000032242	BMP7	-0.155324		0.0560678	0.00560055	0.198792
ENSMFAG00000042632	MEPE	-0.37415		0.135001	0.00558041	0.198792
ENSMFAG00000000743	IPO4	-0.0905546		0.0327364	0.00567184	0.199953
ENSMFAG00000000810	GRM8	0.116444		0.0421007	0.00567769	0.199953
ENSMFAG00000002127	SEC14L5	-0.167101		0.0605769	0.00580691	0.199953
ENSMFAG00000003585	PKDCC	-0.217164		0.0786547	0.00576287	0.199953
ENSMFAG00000032150	ASPSCR1	-0.0945845		0.0342259	0.00571796	0.199953
ENSMFAG00000039694	ELAVL2	0.0813378		0.0294849	0.0058045	0.199953
ENSMFAG00000041464	PAPSS2	-0.134904		0.0489169	0.0058187	0.199953
ENSMFAG00000042138	RBCK1	-0.105752		0.038362	0.00583913	0.199953
ENSMFAG00000043610	RGR	-0.335263		0.121367	0.00573817	0.199953
ENSMFAG00000043980	GPRC5B	-0.134318		0.0485873	0.00570161	0.199953
ENSMFAG00000044060	EPS15	0.0592506		0.021492	0.00583582	0.199953

### Sheet: Supp. Table 6
Supplementary Table 6. Canonical pathways identified by Ingenuity Pathway Analysis from 312 differentially expressed genes with FDRs < 0.2. "Ratio" indicates the number of target genes in the dataset divided by the total number of genes in the pathway.
Canonical Pathway	-log(p-value)	Ratio	Molecules
DNA Double-Strand Break Repair by Non-Homologous End Joining	3.15	0.214	LIG3,LIG4,WRN
PTEN Signaling	3.1	0.0533	AKT1,BCL2L11,FOXO1,IKBKB,INPPL1,PDGFRB,RAF1,TGFBR3
CNTF Signaling	3.06	0.0877	AKT1,CNTFR,RAF1,RPS6KA2,RPS6KA5
Polyamine Regulation in Colon Cancer	3.03	0.0862	AKT1,BCL2L11,MLST8,RAF1,SLC3A2
Tumor Microenvironment Pathway	2.61	0.0447	AKT1,FOXO1,HLA-F,MMP14,PDGFC,RAF1,SLC2A1,TIAM1
Regulation Of The Epithelial Mesenchymal Transition By Growth Factors Pathway	2.43	0.0417	AKT1,ERBB2,FOXO1,IKBKB,PDGFC,PDGFRB,RAF1,SNAI2
Pulmonary Fibrosis Idiopathic Signaling Pathway	2.42	0.0337	AKT1,COL17A1,FOXO1,JARID2,MMP14,PDGFC,PDGFRB,RAF1,RPS6KA2,RPS6KA5,TGFBR3
CSDE1 Signaling Pathway	2.22	0.0714	AKT1,LSM14A,PTBP1,SNAI2
Human Embryonic Stem Cell Pluripotency	2.21	0.0422	AKT1,BDNF,BMP6,BMP7,FOXO1,PDGFC,PDGFRB
STAT3 Pathway	2.07	0.0444	BMP6,MAP3K20,PDGFRB,PIM1,RAF1,TGFBR3
Role of Osteoblasts, Osteoclasts and Chondrocytes in Rheumatoid Arthritis	2.03	0.0357	AKT1,BMP6,BMP7,FOXO1,FRZB,GSN,IKBKB,MMP14
Iron homeostasis signaling pathway	2.01	0.0432	ACO1,BMP6,BMP7,NFS1,PDGFRB,STEAP3
HER-2 Signaling in Breast Cancer	2	0.0352	AKT1,BCL2L11,ERBB2,FOXO1,GLE1,IKBKB,MLST8,RAF1
ERB2-ERBB3 Signaling	1.99	0.0615	AKT1,ERBB2,FOXO1,RAF1
NER (Nucleotide Excision Repair, Enhanced Pathway)	1.95	0.0485	ERCC4,LIG1,LIG3,LIG4,XPC
Complement System	1.91	0.0811	C2,CD46,SERPING1
CLEAR Signaling Pathway	1.9	0.0316	AKT1,BMP6,FLCN,HEXA,IKBKB,MLST8,NAGLU,PDGFRB,TGFBR3
Alanine Biosynthesis III	1.89	1	NFS1
Sirtuin Signaling Pathway	1.84	0.0308	ABCA1,AKT1,BCL2L11,FOXO1,PGAM2,SLC2A1,SREBF1,WRN,XPC
Bladder Cancer Signaling	1.75	0.0431	ERBB2,MMP14,PDGFC,RAF1,RPS6KA5
BER (Base Excision Repair) Pathway	1.71	0.0682	LIG1,LIG3,NTHL1
Sphingosine-1-phosphate Signaling	1.69	0.0417	AKT1,NAAA,PDGFC,PDGFRB,RHOB
NGF Signaling	1.69	0.0417	AKT1,IKBKB,RAF1,RPS6KA2,RPS6KA5
BEX2 Signaling Pathway	1.67	0.0494	AKT1,ERBB2,LDB1,PDGFC
FLT3 Signaling in Hematopoietic Progenitor Cells	1.65	0.0488	AKT1,RAF1,RPS6KA2,RPS6KA5
Role of IL-17F in Allergic Inflammatory Airway Diseases	1.64	0.0638	RAF1,RPS6KA2,RPS6KA5
TR/RXR Activation	1.62	0.0476	AKT1,SCARB1,SLC2A1,SREBF1
PEDF Signaling	1.62	0.0476	AKT1,BDNF,IKBKB,RAF1
FXR/RXR Activation	1.61	0.0397	AKT1,APOE,FOXO1,SCARB1,SREBF1
Glioblastoma Multiforme Signaling	1.61	0.0351	AKT1,FOXO1,PDGFC,PDGFRB,RAF1,RHOB
Alanine Degradation III	1.59	0.5	GPT
Alanine Biosynthesis II	1.59	0.5	GPT
Sulfate Activation for Sulfonation	1.59	0.5	PAPSS2
PDGF Signaling	1.59	0.0465	INPPL1,PDGFC,PDGFRB,RAF1
FAT10 Cancer Signaling Pathway	1.57	0.06	AKT1,IKBKB,TGFBR3
Ferroptosis Signaling Pathway	1.53	0.0379	ABCA1,NFS1,RAF1,SLC3A2,STEAP3
RANK Signaling in Osteoclasts	1.51	0.044	AKT1,GSN,IKBKB,RAF1
Acute Phase Response Signaling	1.46	0.0324	AKT1,C2,IKBKB,RAF1,SERPING1,VWF
Non-Small Cell Lung Cancer Signaling	1.46	0.0426	AKT1,ERBB2,RAF1,RASSF5
ERBB Signaling	1.46	0.0426	AKT1,ERBB2,FOXO1,RAF1
Axonal Guidance Signaling	1.45	0.0236	AKT1,BDNF,BMP6,BMP7,ECE2,ERBB2,MMP14,PDGFC,PFN2,RAF1,RASSF5,SEMA3B
Primary Immunodeficiency Signaling	1.44	0.0536	RFX5,RFXAP,TAP1
Anandamide Degradation	1.41	0.333	NAAA
Cancer Drug Resistance By Drug Efflux	1.4	0.0517	AKT1,FOXO1,RAF1
VEGF Signaling	1.39	0.0404	AKT1,FOXO1,PDGFC,RAF1
Endometrial Cancer Signaling	1.36	0.05	AKT1,ERBB2,RAF1
PCP (Planar Cell Polarity) Pathway	1.36	0.05	DVL2,LGR4,PFN2
Endocannabinoid Cancer Inhibition Pathway	1.36	0.034	AKT1,MLST8,PDGFC,RAF1,SNAI2
IGF-1 Signaling	1.33	0.0385	AKT1,FOXO1,IGFBP4,RAF1
ID1 Signaling Pathway	1.33	0.03	AKT1,DVL2,PDGFC,PTK7,RAF1,TGFBR3
LPS/IL-1 Mediated Inhibition of RXR Function	1.31	0.0276	ABCA1,ABCG1,ALDH1L1,APOE,PAPSS2,SCARB1,SREBF1

### Sheet: Supp. Table 7
Supplementary Table 7. Causal networks identified by Ingenuity Pathway Analysis from 312 differentially expressed genes (DEGs) with FDRs < 0.2. "Target molecules" are DEGs included in the network.
Master Regulator	Molecule Type	Participating regulators	Predicted Activation	Activation z-score	p-value of overlap	Network bias-corrected p-value	Target Molecules in Dataset	Causal network	Target-connected regulators
TRPS1	transcription regulator	TGFB1,TRPS1	Activated	2.949	7.67e-07	0.0017	ABCA1,ABCG1,AKT1,APOE,BCL2L11,BDNF,BMP6,BMP7,C2,CAVIN2,CD46,CD80,DAB2,EHD1,EMILIN1,FAP,FBLN2,FOXO1,GPRC5B,GPT,GSN,HEXA,LSR,LTA4H,LTBP3,MMP14,MRC2,NET1,PDGFC,PDGFRB,PFN2,PGAM2,PIM1,PTAFR,PWWP2A,RHOB,SCML1,SEMA3B,SERPING1,SLC2A1,SLC35A5,SLC3A2,SNAI2,TGFBR3,TIMP3,XPC	46 (2)	2
Eph Receptor	group	Eph Receptor,HRAS,MAP2K1,MAP4K4,MAPK1,MAPK3,RAF1,RAS	Activated	2.043	2.47e-05	0.009	ACO1,AKAP12,AKT1,ALDH1L1,BCL2L11,DAB2,EHD1,ERBB2,FOXO1,GPRC5B,HPCAL1,HSD3B7,LIG1,MAP3K20,MMP14,NET1,NID1,PAPSS2,PC,PDGFRB,PIM1,PROS1,RHOB,RPS6KA5,SNAI2,SREBF1,TIAM1,TIMP3,TRIM22	29 (8)	7
miR-124-3p (and other miRNAs w/seed AAGGCAC)	mature microRNA	miR-124-3p (and other miRNAs w/seed AAGGCAC)	Activated	2.496	2.51e-05	0.0003	ARRDC1,BDNF,CTDSP2,DVL2,GSN,LITAF,NEK6,NID1,OAF,PAPSS2,PTBP1,RASSF5,SNAI2	13 (1)	1
PCYT2	enzyme	PCYT2	Activated	2	5.47e-05	0.0007	ABCA1,ABCG1,PISD,SREBF1	4 (1)	1
sesamin	chemical - endogenous non-mammalian	Akt,ERK1/2,MAPK1,MMP9,P38 MAPK,Pka,sesamin,Vegf	Activated	2.058	6.86e-05	0.0148	ABCA1,ACO1,AKAP12,APOE,BCAM,BCL2L11,BMP7,CNTFR,CREM,DAB2,EHD1,EXT2,FANCG,FOXO1,GALNT10,GPRC5B,HTR7,IGFBP4,LIG1,MAP3K20,MATK,MMP14,NET1,PC,PCSK1,PIM1,PKDCC,PROS1,PTAFR,SCARB1,SLC2A1,SREBF1,TAP1,TRIM22	34 (8)	7
FBXL14	enzyme	FBXL14,MYC,SNAI1,TWIST1	Activated	2.263	9.68e-05	0.0149	ABCA1,ABCG1,AKT1,ALKBH5,BDNF,CD151,CD46,EMILIN1,ERBB2,EXT2,FAP,FAT4,FBLN2,FOXO1,FRZB,GPT,GSN,IGFBP4,MMP14,MRC2,PDGFRB,PPM1F,PTBP1,RHOB,SCARB1,SLC2A1,SLC3A2,SNAI2,SREBF1,TGFBR3,TIAM1,TIMP3,WRN	33 (4)	3
PTPN14	phosphatase	CTNNB1,LATS1,PTK2,PTPN14,RAC1,YAP1	Activated	2.294	0.0001	0.0196	AKT1,BCL2L11,BDNF,BMP7,CAVIN2,CD80,CNTFR,EHD1,ERBB2,FBLN2,FOXO1,GSN,IGFBP4,ILF3,LFNG,LIG4,MMP14,PDGFRB,PLIN2,PRX,SLC9A3R1,SNAI2,TIMP3	23 (6)	5
FOXD1	transcription regulator	AHR,Akt,AKT1,ARG1,CD44,CEBPA,CHUK,CREB1,CSF2,DPP4,EGFR,EIF2AK3,estrogen receptor,FOS,FOXD1,GAB2,GATA1,GATA3,Hdac,HIF1A,HNF4A,IFNG,IFNGR1,Ige,IKBKB,IKK (complex),IL12 (complex),IL2,IL2RG,IL4,IRF4,Jnk,MAPK1,MAPK14,MMP3,MTOR,MYC,MYO1C,NFAT (complex),NFATC2,NFkB (complex),NFKB2,NFKBIA,NR1I2,OSM,POU2F2,PPARD,PXR ligand-PXR-Retinoic acid-RXRÎ±,RAC1,REL,RELA,SERPINE1,SHC1,SPI1,Tgf beta,TNF,TP53,TP73,TRE…	Activated	2.646	0.000122	0.0474	ABCB6,ABCG1,ACO1,ALDH1L1,ALKBH5,APOE,ARHGEF10L,ARHGEF40,BCAM,BCL2L11,BMP6,C2,CARD6,CD151,CD46,CD80,CDK14,CREM,DHX58,DNAJB5,DNASE2,ELAVL2,ELOVL4,EPS15,ERBB2,ERCC4,FANCG,FAP,FBLN2,FOXO1,GALNT10,GGA2,GLE1,GLIPR1,GPRC5B,GPT,GRM8,GSN,HEPACAM,HLA-F,HTR7,IGFBP4,ILF3,ILVBL,IPO4,JARID2,JDP2,JPH3,KDM4B,LDB1,LFNG,LIG3,LIG4,LRP4,LSR,LTA4H,MAP3K20,MATK,MEPE,MLST8,MRC2,NAGLU,NET1,NFS1,NRSN1,NYNRIN,OAF,OLA1,PAP…	112 (59)	57
CYP27A1	enzyme	CYP27A1	Activated	2	0.000139	0.0023	ABCA1,ABCG1,APOE,SREBF1	4 (1)	1
APOA4	transporter	APOA4,CETP,LCAT,LPL,MTTP,NR1D1	Activated	2.121	0.000154	0.005	ABCA1,APOE,FOXO1,GPT,PLIN2,SCARB1,SLC2A1,SREBF1	8 (6)	6
THY1	other	LYN,RAC1,RHOA,SYK,Tgf beta,THY1	Activated	3.441	0.000245	0.0368	ABCA1,AKAP12,AKT1,BCL2L11,BDNF,CD80,CREM,DAB2,ERBB2,FBLN2,FOXO1,GSN,IGFBP4,JARID2,MMP14,PIM1,SNAI2,SREBF1,TIMP3	19 (6)	5
CABIN1	other	Akt,AKT1,APP,CABIN1,Calcineurin A,Calcineurin protein(s),Creb,CREB1,ELK1,FN1,GAB2,GATA4,Hdac,HTT,IKK (complex),Jnk,MAP2K1/2,MAPK1,MAPK14,MEF2D,MYD88,MYOD1,NFATC1,NFATC2,NFkB (complex),NFKB1,NFKBIA,RAF1,RELA,SRC,STAT3,TFEB,TLR2,TLR4	Activated	2.101	0.000645	0.0423	ABCG1,ACO1,AKAP12,AKT1,BCAM,BCL2L11,BMP6,BMP7,CD46,CDK14,CREM,DBN1,ELAVL4,EXT2,FANCG,FAP,FLCN,FRZB,GALNT10,GPT,GSN,HEXA,HLA-F,HPCAL1,HTR7,IKBKB,JARID2,JDP2,KATNB1,LGR4,LIG1,LRP4,LTBP3,MAP3K20,MATK,MEPE,MRC2,NAGLU,NET1,NID1,NRSN1,PC,PCSK1,PDGFRB,PPFIBP1,PROS1,PTAFR,PTBP1,RASSF5,RHOB,RPS6KA2,RPS6KA5,SCARB1,SLC2A1,SLC3A2,TIAM1,TRIM22,VWF	58 (34)	32
glycosaminoglycan	chemical - endogenous mammalian	CAMP,glycosaminoglycan,TNFSF11	Activated	2.496	0.0011	0.0404	CD80,CDK14,DAB2,EHD1,FOXO1,ILF3,JDP2,LSR,PDGFRB,PIM1,RHOB,SLC2A1,SNAI2	13 (3)	2
ZNF521	transcription regulator	EBF1,RUNX2,ZNF521	Activated	2.333	0.00167	0.0365	AKT1,FOXO1,IKBKB,INPPL1,MEPE,MMP14,RAF1,SNAI2,SREBF1	9 (3)	2
mir-148	microRNA	mir-148	Activated	2	0.00212	0.0109	ABCA1,BCL2L11,PIK3IP1,SNAI2	4 (1)	1
COQ7	enzyme	ARG1,arginase,COQ7,Nos,NOS3,PRPF4B,YAP1	Activated	2.53	0.00216	0.0487	BCL2L11,BDNF,CAVIN2,CD80,EHD1,IGFBP4,MLST8,MMP14,SLC2A1,SNAI2	10 (7)	4
miR-200b-3p (and other miRNAs w/seed AAUACUG)	mature microRNA	miR-200b-3p (and other miRNAs w/seed AAUACUG),RAC1	Activated	2.646	0.00271	0.0251	AKT1,FOXO1,GSN,LSR,MMP14,PPM1F,SNAI2	7 (2)	2
GPR68	G-protein coupled receptor	GPR68,RAC1,Ras homolog	Activated	2.449	0.00354	0.043	ABCA1,AKT1,FOXO1,GSN,MMP14,SNAI2	6 (3)	2
INSIG1	other	INSIG1	Activated	2.449	0.00354	0.0269	ABCA1,ABCG1,APOE,PLIN2,SCARB1,SREBF1	6 (1)	1
PTTG1	transcription regulator	PTTG1	Activated	2.236	0.00456	0.023	FANCG,LIG1,NTHL1,REV3L,WRN	5 (1)	1
SP3	transcription regulator	CDKN1A,RAS,SP3,TGFB1	Inhibited	-2.263	7.93e-08	0.0002	ABCA1,ABCG1,AKAP12,AKT1,APOE,BCL2L11,BDNF,BMP6,BMP7,C2,CAVIN2,CD46,CD80,DAB2,EHD1,EMILIN1,FANCG,FAP,FBLN2,FOXO1,GPRC5B,GPT,GSN,HEXA,LBR,LSR,LTA4H,LTBP3,MMP14,MRC2,NET1,PDGFC,PDGFRB,PFN2,PGAM2,PIM1,PTAFR,PWWP2A,RHOB,SCARB1,SCML1,SEMA3B,SLC2A1,SLC35A5,SLC3A2,SNAI2,SREBF1,TGFBR3,TIMP3,XPC	50 (4)	4
CMA1	peptidase	CETP,CMA1,LCN2,MMP1,MMP9,TGFB1,TIMP1	Inhibited	-3.464	3.81e-07	0.0006	ABCA1,ABCG1,AKT1,APOE,BCL2L11,BDNF,BMP6,BMP7,C2,CAVIN2,CD46,CD80,DAB2,EHD1,EMILIN1,ERBB2,FAP,FBLN2,FOXO1,GPRC5B,GPT,GSN,HEXA,LSR,LTA4H,LTBP3,MATK,MMP14,MRC2,NET1,PDGFC,PDGFRB,PFN2,PGAM2,PIM1,PLIN2,PTAFR,PWWP2A,RHOB,SCML1,SEMA3B,SLC2A1,SLC35A5,SNAI2,SREBF1,TGFBR3,TIMP3,XPC	48 (7)	6
LXR ligand-LXR-Retinoic acid-RXRÎ±	complex	LXR ligand-LXR-Retinoic acid-RXRÎ±	Inhibited	-2.236	5.43e-07	0.0001	ABCA1,ABCG1,APOE,SCARB1,SREBF1	5 (1)	1
TGFB1	growth factor	TGFB1	Inhibited	-2.832	1.01e-06	0.002	ABCA1,ABCG1,AKT1,APOE,BCL2L11,BDNF,BMP6,BMP7,C2,CAVIN2,CD46,CD80,DAB2,EHD1,EMILIN1,FAP,FBLN2,FOXO1,GPRC5B,GPT,GSN,HEXA,LSR,LTA4H,LTBP3,MMP14,MRC2,NET1,PDGFC,PDGFRB,PFN2,PGAM2,PIM1,PTAFR,PWWP2A,RHOB,SCML1,SEMA3B,SLC2A1,SLC35A5,SLC3A2,SNAI2,TGFBR3,TIMP3,XPC	45 (1)	1
MCF2L	other	CDC42,JUN,MAPK14,MAPK8,MCF2L,MYL2,RAC1,RHOA,ROCK1,SRF	Inhibited	-2.2	2.55e-05	0.0148	ABCA1,AKAP12,BCL2L11,BDNF,CD151,CD80,DAB2,ERBB2,FBLN2,FOXO1,FRZB,GLIPR1,GPT,GSN,HTR7,IGFBP4,MMP14,NET1,PIM1,RHOB,SCARB1,SLC2A1,SNAI2,SREBF1,TIMP3	25 (10)	9
KSR1	kinase	Akt,ERK,ERK1/2,KSR1,MAP2K1,MAPK1,NFKB1,NFKBIA,RAF1,RAS	Inhibited	-2.197	4.62e-05	0.017	ABCA1,ACO1,AKAP12,ALDH1L1,APOE,BCAM,CD80,DAB2,EHD1,ERBB2,EXT2,GALNT10,GPRC5B,HPCAL1,IKBKB,JDP2,LIG1,LITAF,MAP3K20,MATK,NAGLU,NID1,PC,PIM1,PROS1,PTAFR,RHOB,RPS6KA5,SCARB1,SLC2A1,SNAI2,SREBF1,TIAM1,TIMP3,TRIM22	35 (10)	9
UHRF2	enzyme	UHRF2	Inhibited	-2	0.000293	0.0016	AKT1,BCL2L11,CBX7,FOXO1	4 (1)	1
NCOR-LXR-Oxysterol-RXR-9 cis RA	complex	NCOR-LXR-Oxysterol-RXR-9 cis RA	Inhibited	-2	0.000345	0.0043	ABCA1,ABCG1,APOE,SREBF1	4 (1)	1
GNRH1	other	Akt,CAV1,Creb,EGFR,EGR1,ERK1/2,ESR1,FOS,FSH,FST,GNRH1,IRS1,Jnk,JUN,MAPK1,MAPK9,NFkB (complex),P38 MAPK,PGR,PRKAA,PRL,PTK2,SRC	Inhibited	-2.734	0.000351	0.0436	ABCG1,ACO1,AKAP12,BCAM,BMP6,BMP7,CD46,CD80,CDK5RAP2,CREM,DAB2,DHX58,DVL2,EHD1,EMILIN1,ERCC4,EXT2,FAP,FBLN2,FLCN,FRZB,GALNT10,GGA2,GPT,GSN,HLA-F,HPCAL1,KDM4B,LTBP3,MAP3K20,MATK,MRC2,NET1,PAPSS2,PARP10,PC,PDGFC,PDGFRB,PFN2,PGAM2,PIM1,PISD,PLIN2,PPFIBP1,PTAFR,QTRT1,RRBP1,SCARB1,SEMA3B,SLC3A2,TCF25,TGFBR3,TIAM1,TIMP3,TOB1,TRIM22,TTLL11,URB2,XPC	59 (23)	23
CYTH2	other	ARF6,CYTH2,MAP2K1,RAF1	Inhibited	-3.051	0.000391	0.0216	AKAP12,ALDH1L1,ERBB2,GPRC5B,HPCAL1,MMP14,NET1,PC,PIM1,RHOB,RPS6KA5,SNAI2,TIAM1	13 (4)	3
CSNK1G1	kinase	AKT1,ATR,CDKN1A,CHEK1,CSNK1G1,CTNNB1,E2F1,EGFR,FLT1,HIF1A,ING1,JUN,LEF1,LRP6,LRRK2,MET,NPM1,RASSF1,RB1,RELA,SRC,STAT1,STAT3,TP53,Wnt,WNT2,WNT3A,WNT4,WNT5A,YAP1	Inhibited	-2.433	0.000416	0.0249	ABCB6,ABCG1,ACO1,AKT1,BCL2L11,BMP6,BMP7,CBX7,CDK14,CNTFR,COL17A1,CREM,DIDO1,DNAJB5,DNAJC11,DVL2,EHD1,EMILIN1,FANCG,FBLN2,FRZB,GLIPR1,GPT,GSN,IKBKB,ILF3,JDP2,KDM4B,LFNG,LGR4,LIG1,LIG4,LITAF,LTA4H,MEPE,MMP14,NEK6,NFS1,NYNRIN,PCSK1,PDGFC,PGAM2,PIDD1,PLIN2,PPFIBP1,PPM1F,PROS1,PRX,PTBP1,QTRT1,RASSF5,RPS6KA2,SLC3A2,SLC9A3R1,STEAP3,TGFBR3,TIAM1,TRIM22,VWF,WRN,XPC	61 (30)	27
NCOA	group	AR,BCL6,CITED2,CREBBP,CTNNB1,EP300,ESR1,FOXA2,FOXM1,FOXO1,GATA1,GATA4,HIF1A,HNF4A,IRS1,KLF1,MED1,MEF2C,MYC,MYOD1,NCOA,NCOA1,NEUROG1,NFE2L2,NFKBIA,NR1I3,NR3C1,NRF1,PDX1,PGR,PPARA,PPARD,PPARG,PPARGC1A,RARA,RBL2,RELA,Retinoic acid-RAR-RXR,RXRA,SNW1,SOX2,SP1,SRA1,STAT3,TFAP2C,THRA,TP53,tretinoin,VitaminD3-VDR-RXR,XBP1,ZBTB7B	Inhibited	-4.061	0.000597	0.0209	ABCA1,ABCB6,ALKBH5,APOE,BMP6,C1orf115,CASKIN2,CD109,CD46,CDK14,CNTFR,DHX58,DNASE2,DVL2,EHD1,ELOVL4,EPB41,ERCC4,FAP,FLCN,GFRA4,GGA2,GJD2,GLE1,GLIPR1,GPT,HEPACAM,HNRNPF,HPCAL1,IKBKB,ILF3,JARID2,JDP2,KATNB1,KDM4B,LGR4,LIG4,LITAF,LRP4,LTA4H,MAP3K20,MEIOC,NAAA,NAGLU,NID1,NRSN1,NTHL1,NYNRIN,OAF,PAPSS2,PC,PEPD,PFN2,PGM5,PIDD1,PIK3IP1,PISD,PPFIBP1,PROS1,PRX,PTBP1,RAB33B,RAF1,RASSF5,RGR,RPS6KA2,RRBP1,RTKN…	83 (51)	42
SV2C	other	RAC1,SRC,SV2C	Inhibited	-3	0.000622	0.0175	ABCG1,AKT1,ERBB2,FOXO1,GSN,MMP14,SCARB1,SLC2A1,SNAI2	9 (3)	2
CPNE3	kinase	CPNE3,RAC1,SRC	Inhibited	-3	0.000795	0.0237	ABCG1,AKT1,ERBB2,FOXO1,GSN,MMP14,SCARB1,SLC2A1,SNAI2	9 (3)	2
SYVN1	transporter	SYVN1	Inhibited	-2.828	0.000878	0.0076	CD151,CD46,DAB2,EXT2,FANCG,PTBP1,SLC2A1,SLC3A2	8 (1)	1
22(R)-hydroxycholesterol	chemical - endogenous mammalian	22(R)-hydroxycholesterol	Inhibited	-2	0.00158	0.0097	ABCA1,ABCG1,APOE,SREBF1	4 (1)	1
20alpha-hydroxycholesterol	chemical - endogenous mammalian	20alpha-hydroxycholesterol,NR1H2,NR1H3,RUNX2	Inhibited	-2.53	0.0018	0.0499	ABCA1,ABCG1,AKT1,APOE,GPT,MEPE,MMP14,SCARB1,SNAI2,SREBF1	10 (4)	4
LRP4	other	LRP4,MUSK,SOST	Inhibited	-2	0.00254	0.0334	BMP7,ERBB2,PLIN2,SREBF1	4 (3)	3
NREP	other	NREP,RAC1	Inhibited	-2.449	0.00279	0.0318	AKT1,FOXO1,GSN,MMP14,PDGFRB,SNAI2	6 (2)	2
TNFSF11	cytokine	TNFSF11	Inhibited	-2.53	0.00304	0.0409	CDK14,DAB2,EHD1,FOXO1,ILF3,JDP2,LSR,PIM1,RHOB,SLC2A1	10 (1)	1
CCN2	growth factor	CCN2	Inhibited	-2.449	0.00307	0.0228	AKT1,CAVIN2,EMILIN1,LTBP3,MMP14,TIMP3	6 (1)	1
3,4-didehydroretinoic acid	chemical - endogenous mammalian	3,4-didehydroretinoic acid,RXRA,RXRB,RXRG	Inhibited	-2.121	0.00354	0.0471	ABCA1,APOE,CD109,GPT,PC,RGR,SREBF1,TIMP3	8 (4)	3
PDE2A	enzyme	ADCY,PDE2A,RAC1	Inhibited	-2.449	0.00388	0.0345	AKT1,CREM,FOXO1,GSN,MMP14,SNAI2	6 (3)	2
STX6	transporter	ITGA5,RAC1,STX6	Inhibited	-2.449	0.00405	0.0377	AKT1,ERBB2,FOXO1,GSN,MMP14,SNAI2	6 (3)	2
FOXC1	transcription regulator	FOXC1	Inhibited	-2.646	0.00416	0.0243	DLX6,FOXO1,HLA-F,JDP2,LFNG,PTAFR,TRIM22	7 (1)	1
SPIB	transcription regulator	SPIB	Inhibited	-2.236	0.00534	0.0374	APOE,BMP6,CCDC12,CD80,NET1	5 (1)	1

### Sheet: Supp. Table 8
Supplementary Table 8. Pearson correlations between gene expression levels and percent changes in MRI measures from baseline to experimental time point (after ~31 months of experiment) in the Mediterranean cohort. P values are shown in parentheses. (Bold font denotes p values < 0.05.) Note the lack of any significant relationships between variables in the Mediterranean diet group.
Gene	Global Brain Volumes					Tempoparietal Meta-ROIs
	Total Brain Volume	Total Gray Matter	Cortical Gray Matter	White Matter	CSF	Thickness (Right)	Thickness (Left)	Volume (Right)	Volume (Left)
BTN2A1	0.239 (0.356)	0.351 (0.167)	0.370 (0.144)	-0.471 (0.057)	-0.383 (0.129)	0.282 (0.273)	0.416 (0.096)	-0.226 (0.382)	-0.359 (0.157)
CDK14	0.003 (0.990)	-0.018 (0.944)	-0.014 (0.959)	0.034 (0.898)	0.052 (0.844)	0.045 (0.863)	0.000 (1.000)	0.033 (0.899)	-0.008 (0.975)
KATNB1	0.176 (0.499)	0.216 (0.404)	0.216 (0.406)	-0.273 (0.289)	-0.149 (0.568)	0.222 (0.391)	0.253 (0.328)	-0.083 (0.750)	-0.224 (0.388)
LFNG	0.447 (0.072)	0.346 (0.174)	0.312 (0.223)	-0.082 (0.754)	-0.283 (0.271)	0.355 (0.162)	0.373 (0.140)	0.377 (0.136)	0.284 (0.269)
MRC2	0.042 (0.874)	0.056 (0.831)	0.059 (0.822)	-0.063 (0.811)	0.033 (0.899)	0.110 (0.674)	0.129 (0.621)	0.313 (0.221)	0.260 (0.313)
SLC3A2	-0.085 (0.745)	-0.125 (0.633)	-0.117 (0.656)	0.211 (0.416)	0.068 (0.796)	-0.120 (0.647)	-0.010 (0.969)	0.179 (0.491)	0.470 (0.057)
TMEM268	-0.246 (0.342)	-0.265 (0.303)	-0.257 (0.318)	0.253 (0.327)	0.314 (0.220)	-0.251 (0.331)	-0.195 (0.453)	0.166 (0.525)	0.274 (0.288)

### Sheet: Supp. Table 9
Supplementary Table 9. Pearson correlations between gene expression levels and percent changes in MRI measures from baseline to experimental time point (after ~31 months of experiment) in the Western cohort. P values are shown in parentheses. (Bold font denotes p values < 0.05.)
Gene	Global Brain Volumes					Tempoparietal Meta-ROIs
	Total Brain Volume	Total Gray Matter	Cortical Gray Matter	White Matter	CSF	Thickness (Right)	Thickness (Left)	Volume (Right)	Volume (Left)
BTN2A1	-0.236 (0.303)	-0.189 (0.413)	-0.196 (0.394)	0.084 (0.716)	0.096 (0.678)	-0.171 (0.459)	-0.165 (0.475)	0.004 (0.987)	-0.129 (0.578)
CDK14	0.277 (0.225)	0.192 (0.406)	0.235 (0.306)	0.005 (0.981)	-0.323 (0.153)	0.218 (0.342)	0.162 (0.483)	0.135 (0.558)	0.152 (0.510)
KATNB1	-0.165 (0.474)	-0.184 (0.425)	-0.225 (0.326)	0.153 (0.507)	0.218 (0.343)	-0.22 (0.337)	-0.135 (0.561)	0.123 (0.595)	-0.179 (0.438)
LFNG	-0.302 (0.183)	-0.187 (0.418)	-0.205 (0.373)	-0.057 (0.805)	0.385 (0.085)	-0.253 (0.268)	-0.124 (0.591)	-0.517 (0.016)	-0.57 (0.007)
MRC2	-0.504 (0.020)	-0.509 (0.018)	-0.544 (0.011)	0.422 (0.057)	0.596 (0.004)	-0.52 (0.016)	-0.508 (0.019)	-0.501 (0.021)	-0.402 (0.071)
SLC3A2	-0.427 (0.054)	-0.423 (0.056)	-0.446 (0.043)	0.326 (0.150)	0.393 (0.078)	-0.459 (0.036)	-0.373 (0.096)	-0.415 (0.061)	-0.458 (0.037)
TMEM268	-0.256 (0.263)	-0.272 (0.234)	-0.27 (0.237)	0.251 (0.272)	0.207 (0.369)	-0.304 (0.180)	-0.219 (0.340)	-0.255 (0.264)	-0.347 (0.123)
